# Insights from the genomes of four diploid *Camelina* spp.

**DOI:** 10.1101/2021.08.23.455123

**Authors:** Sara L. Martin, Beatriz Lujan Toro, Tracey James, Connie A. Sauder, Martin Laforest

## Abstract

Plant evolution has been a complex process involving hybridization and polyploidization making understanding the origin and evolution of a plant’s genome challenging even once a published genome is available. The oilseed crop, *Camelina sativa* (*Brassicaceae)*, has a fully sequenced allohexaploid genome with three unknown ancestors. To better understand which extant species best represent the ancestral genomes that contributed to *C. sativa*’s formation, we sequenced and assembled chromosome level draft genomes for four diploid members of *Camelina*: *C. neglecta C. hispida* var. *hispida*, *C. hispida* var. *grandiflora* and C. *laxa* using long and short read data scaffolded with proximity data. We then conducted phylogenetic analyses on regions of synteny and on genes described for *Arabidopsis thaliana,* from across each nuclear genome and the chloroplasts to examine evolutionary relationships within *Camelina* and *Camelineae*. We conclude that *C. neglecta* is closely related to *C. sativa*’s sub-genome 1 and that *C. hispida* var. *hispida* and *C. hispida* var. *grandiflora* are most closely related to *C. sativa*’s sub-genome 3. Further, the abundance and density of transposable elements, specifically *Helitrons*, suggest that the progenitor genome that contributed *C. sativa*’s sub-genome 3 maybe more similar to the genome of *C. hispida* var. *hispida* than that of *C. hispida* var. *grandiflora.* These diploid genomes show few structural differences when compared to *C. sativa*’s genome indicating little change to chromosome structure following allopolyploidization. This work also indicates that *C. neglecta* and *C. hispida* are important resources for understanding the genetics of *C. sativa* and potential resources for crop improvement.
