## Supplementary Tables 1 and 2 for "Insights from the genomes of four diploid *Camelina* spp."

### Sheet: Table S1
Table S1. Locations of the 24 ancestral crucifer karyotype blocks (ACKs; Schranz et al., 2006) and ancestral Brassicaceae karyotype regions (ABKs; Murat et al. 2015) in the A. lyrata genome including chromosome, start, and end poisition used in this study.
	ACK	ABK	Location in A. lyrata
			Chromsome	Start	End
1	A	AK2	1	47	8419004
2	B	AK2	1	8451241	17907944
3	C	AK1	1	17927677	33100987
4	D	AK3	2	47120	5042751
5	E	AK4	2	7263654	19302482
6	F	AK6	3	1739	13046955
7	G	AK6	3	13064549	15368149
8	H	AK5	3	17459514	24143508
9	I	AK7	4	92641	7143539
10	J	AK8	4	9826934	23326981
11	K	AK9	5	82874	2204116
12	L	AK9	5	2230599	7093856
13	M	AK10	5	9420862	14828303
14	N	AK10	5	14828445	21206319
15	O	AK11	6	22225787	25073253
16	P	AK11	6	17238895	22194597
17	Q	AK12	6	9794390	14408763
18	R	AK12	6	1708	9714052
19	S	AK13	7	17678118	24468494
20	T	AK14	7	12288881	14981448
21	U	AK14	7	2747	12288881
22	V	AK15	8	59585	7481574
23	W	AK16	8	9954294	19711563
24	X	AK16	8	19711563	22764519

### Sheet: Table S2
Table S2. Transposable elements counts by type as annotated by Extensive De novo Transposable Element (EDTA). Classification of transposable element type follows the unified classification system for eukaryotic transposable elements that uses a three letter code indicating class, order and superfamily (34). Here these are divided into three groups: DNA transposons (DNA), which includes Helitrons …
Transposable element type		Camelina neglecta		Camelina hispida var. hispida		Camelina hispida var. grandiflora		Camelina laxa		Camelina sativa		Camelina sativa		Camelina sativa		Arabidopsis thaliana		Arabidopsis lyrata		Capsella rubella		Capsella grandiflora
										sub-genome 1		sub-genome 2		sub-genome 3
		Count	Percent %	Count	Percent %	Count	Percent %	Count	Percent %	Count	Percent %	Count	Percent %	Count	Percent %	Count	Percent %	Count	Percent %	Count	Percent %	Count	Percent %
DNA	DTA	3289	0.599	3124	0.477	1465	0.354	3149	0.608	3149	0.572	2945	0.679	2654	0.419	685	0.231	2338	0.431	566	0.133	33	0.016
	DTC	7451	1.778	10877	1.832	4568	1.472	9048	1.968	7124	1.871	6127	1.84	9177	2.054	1838	0.651	6685	1.609	2108	0.756	403	0.192
	DTH	2381	1.048	6122	0.787	1872	0.385	3679	0.647	3238	0.657	3298	0.661	4734	0.756	715	0.218	4344	0.837	1123	0.285	269	0.095
	DTM	7504	1.631	12859	2.278	5822	1.688	14956	2.642	8725	2.039	7669	1.777	9683	1.627	2338	0.825	10377	2.329	3151	0.849	487	0.254
	DTT	1217	0.167	2418	0.213	2227	0.434	1453	0.203	1843	0.25	1398	0.222	3228	0.4	68	0.026	4786	0.68	348	0.096	32	0.038
	DHH	45668	10.392	97576	16.942	40636	11.821	40683	9.807	42096	9.372	33975	8.782	70717	15.326	8299	2.761	44322	11.49	35948	9.827	4345	1.798
LTR	RLC	9661	4.547	18307	5.624	8076	4.504	11004	0	8919	4.39	6619	3.357	12750	4.883	2130	1.336	8006	4.238	3248	1.95	120	0.089
	RLG	20415	11.855	47125	17.739	17504	11.044	31084	5.198	21451	9.052	15623	7.702	26411	11.81	4628	4.599	14108	8.812	5097	3.057	0	0
	Unknown	10463	2.447	21130	3.427	6782	1.997	7771	14.415	8299	1.774	5467	1.32	9518	2.345	1190	0.566	5195	1.191	2732	0.862	0	0
MITES	DTA	1449	0.211	2373	0.196	1209	0.148	1331	1.892	1609	0.215	1458	0.215	2185	0.218	132	0.019	2992	0.42	267	0.031	49	0.008
	DTC	52	0.004	62	0.004	42	0.004	55	0	46	0.004	85	0.01	85	0.008	15	0.003	121	0.015	152	0.022	40	0.008
	DTH	359	0.035	672	0.042	317	0.033	496	0.154	372	0.036	239	0.031	862	0.067	6	0.001	899	0.085	355	0.035	107	0.017
	DTM	572	0.04	490	0.075	466	0.044	824	0.005	464	0.04	440	0.039	511	0.038	845	0.469	1318	0.135	10516	1.068	185	0.03
	DTT	565	0.053	1262	0.076	1079	0.117	559	0.043	30	0.002	4	0	1083	0.085	0	0.000	1416	0.13	16	0.002	2	0
Total		111046	34.756	224397	49.635	92065	33.929	126130	33.934	107365	30.271	85347	26.635	153598	39.951	22889	11.704	106907	32.272	65627	18.97	6072	2.546
